# Recent rapid radiation of apex predators suggests dramatic biodiversity turnover in an ancient lake

**DOI:** 10.1101/2025.01.14.633002

**Authors:** Jessica A. Rick, Julian Junker, Alexander L. Lewanski, Brittany Swope, Michael M. McGlue, Emmanuel A. Sweke, Ismael A. Kimirei, Ole Seehausen, Catherine E. Wagner

## Abstract

Top predators have oversized influence on food webs and ecosystem dynamics, and the arrival of a predator in a naive environment can have dramatic consequences for endemic biodiversity. Using a combination of whole genome and reduced-representation genomic data, and pairing these with phylogenetic and demographic modeling approaches, we find that the colonization of East Africa’s Lake Tanganyika by *Lates* fishes—the top predators in this ancient lake—occurred *∼*1–2 Mya, which is more recent than other major and diverse clades within the lake. Diversification from one into four endemic *Lates* species occurred within the lake during a time of dramatic changes in lake levels driven by glacial–interglacial cycles, supporting the the role that environmental conditions likely played in speciation between these taxa. The lake level fluctuations also occurred during a time with multiple inferred admixture events among *Lates* species during the mid- to late Pleistocene (*∼*90–500 Kya). Together, our findings suggest a dynamic and environmentally-linked evolutionary history of this predator radiation, and that their colonization of the lake and subsequent diversification likely had dramatic ecosystem consequences for taxa already present in Lake Tanganyika. This provides novel insight into the role that climatic cycles play in evolution in freshwater lakes, as well as insight into the evolutionary and ecological history of this extremely biodiverse ecosystem.

**Teaser Text:** The arrival of top predators in new ecosystems can substantially alter biodiversity and food webs. These new habitats can also provide invading taxa with ecological opportunities that facilitate species diversification. In this research, Rick *et al*. find evidence that the radiation of endemic top predators in East Africa’s Lake Tanganyika originated surprisingly recently, and that these species have experienced repeated periods of hybridization with a congeneric, widespread riverine species throughout their history. These findings have major implications for the history of the lake and suggest that the anthropogenic introduction of Nile perch into Lake Victoria, which caused dramatic ecosystem and food web changes, may be a contemporary analog to the natural historical events in Lake Tanganyika.
