## Supplemental Table 1 for "Recent rapid radiation of apex predators suggests dramatic biodiversity turnover in an ancient lake"

### Sheet: Whole Genomes
Table S1. Individuals included in analyses of whole genome resequencing data.
SampleID	Species	Collection_Year	Sex	Collection_Location	Collection_Country	Voucher_Location	Voucher_ID	Latitude	Longitude	Seq_Platform	Seq_Facility	Read_Length	NCBI_BioSample	NCBI_SRA	Mean_Depth	Citation
AMNH216682	Lates niloticus	2013		Kinshasa (Congo River)	Democratic Republic of the Congo	AMNH	AMNH 260703 (AMCC 216681-82)	04 01 58.4 S	015 35 30.1 E	Illumina NovaSeq S4	HudsonAlpha Discovery	150bp PE	TBD	TBD	133.276	This paper.
CEW16_022	Lates microlepis	2016		Kalalangabo	Tanzania	UWYMV	CEW16.022	-4.84386	29.6082	Illumina HiSeq X	HudsonAlpha Discovery	150bp PE	TBD	TBD	26.5936	This paper.
CEW17_120	Lates angustifrons	2017	M	Kigoma Bay	Tanzania	UWYMV	CEW17.120	-4.86937	29.6158	Illumina HiSeq X	HudsonAlpha Discovery	150bp PE	TBD	TBD		This paper.
CEW17_127	Lates stappersii	2017		Kigoma Bay	Tanzania	UWYMV	CEW17.127	-4.86937	29.6158	Illumina HiSeq X	HudsonAlpha Discovery	150bp PE	TBD	TBD	54.3466	This paper.
CEW17_151	Lates stappersii	2017		Kigoma Bay	Tanzania	UWYMV	CEW17.151	-4.86937	29.6158	Illumina HiSeq X	HudsonAlpha Discovery	150bp PE	TBD	TBD	44.905	This paper.
CEW19_134	Lates microlepis	2019		Isonga	Tanzania	UWYMV	CEW19.134	-6.45317	30.1247	Illumina NovaSeq S4	HudsonAlpha Discovery	150bp PE	TBD	TBD	107.359	This paper.
CEW19_135	Lates angustifrons	2019		Isonga	Tanzania	UWYMV	CEW19.135	-6.45317	30.1247	Illumina NovaSeq S4	HudsonAlpha Discovery	150bp PE	TBD	TBD	117.854	This paper.
JAR18_139370	Lates microlepis	2018	M	Kigoma Market	Tanzania	N/A	N/A	-4.86937	29.6158	Illumina HiSeq X	HudsonAlpha Discovery	150bp PE	TBD	TBD	49.5215	This paper.
JAR18_139523	Lates angustifrons	2018	M	Katonga	Tanzania	Eawag	FISHEC_139523	-4.91648	29.6125	Illumina HiSeq X	HudsonAlpha Discovery	150bp PE	TBD	TBD	43.1999	This paper.
JAR18_139895	Lates mariae	2018	F	Kirando	Tanzania	Eawag	FISHEC_139895	-7.3692	30.6133	Illumina NovaSeq S4	HudsonAlpha Discovery	150bp PE	TBD	TBD	108.656	This paper.
JAR18_139902	Lates angustifrons	2018	F	Kirando	Tanzania	Eawag	FISHEC_139902	-7.3692	30.6133	Illumina HiSeq X	HudsonAlpha Discovery	150bp PE	TBD	TBD	40.702	This paper.
JAR18_139933	Lates mariae	2018	F	Wampembe	Tanzania	Eawag	FISHEC_139933	-7.9369	30.8385	Illumina HiSeq X	HudsonAlpha Discovery	150bp PE	TBD	TBD	38.2627	This paper.
JAR18_140014	Lates mariae	2018	M	Kasanga	Tanzania	Eawag	FISHEC_140014	-8.45111	31.1351	Illumina HiSeq X	HudsonAlpha Discovery	150bp PE	TBD	TBD	42.2136	This paper.
JAR18_140024	Lates stappersii	2018	F	Kasanga	Tanzania	Eawag	FISHEC_140024	-8.45111	31.1351	Illumina HiSeq X	HudsonAlpha Discovery	150bp PE	TBD	TBD	34.8767	This paper.
SRR3140997	Lates calcarifer	Unknown		Marine Aquaculture Center	Singapore	Unknown	Unknown (Asian seabass ASB-BC8)			Illumina HiSeq 1500	Temasek Life Sciences Laboratory	100bp PE	SAMN04026617	SRR3140997	48.7271	Vij et al. 2016
